# Adaptation of the autosomal part of the genome on the presence of dioecy

**DOI:** 10.1101/2021.08.05.455242

**Authors:** Jitka Žlůvová, Roman Hobza, Bohuslav Janoušek

## Abstract

We have attempted to answer the question of whether the presence of sex chromosomes in the genome can affect the evolution of the autosomal part of the genome. As a model, we used dioecious plants from the section *Otites* of the genus *Silene*. We have observed a rise in adaptive evolution in the autosomal and pseudoautosomal parts of the genome, which are associated with the evolution of dioecy. This rise is caused neither by the accumulation of sexually antagonistic genes in the pseudoautosomal region nor by the co-evolution of genes acting in mitochondria (in spite of the fact that the dioecy evolved in this case most likely from cytoplasmic male sterility). Thus, this rise in the amount of positively selected codons is most likely caused by the adaptive evolution of genes involved in the specialization of the autosomal part of the genome on the dioecy as described in sex-allocation theory.
