## Supplementary Dataset 1 for "Adaptation of the autosomal part of the genome on the presence of dioecy"

Contig name	length in nucleotides	A. thaliana ortholog	ortholog name
p31_OG0022433	1176	AT3G55800	Sedoheptulose-1,7-bisphosphatase, chloroplastic
p46_OG0022463	1029	AT4G28210	Embryo defective 1923
p57_OG0022484	927	AT4G17050	(S)-ureidoglycine aminohydrolase
p66_OG0022502	1833	AT2G40070	Basic Proline-rich Protein 1
p69_OG0022505	1029	AT1G63900	E3 ubiquitin-protein ligase SP1
p96_OG0022559	414	AT2G33735	Chaperone DnaJ-domain superfamily protein
p130_OG0022635	993	AT4G30480	Tetratricopeptide repeat 1
p143_OG0022658	624	AT1G19130	Cupin_5 domain-containing protein
p160_OG0022738	840	AT3G47690	Microtubule-associated protein RP/EB family member 1A
p163_OG0022746	1335	AT2G40760	Rhodanese-like domain-containing protein 7
p174_OG0022781	690	AT2G37410	Mitochondrial import inner membrane translocase subunit TIM17-2
p184_OG0022797	687	AT1G25260	Ribosome assembly factor mrt4
p201_OG0022838	504	AT1G79850 / AT1G09927	30S ribosomal protein S17, chloroplastic
p210_OG0022856	954	AT4G25080	Magnesium protoporphyrin IX methyltransferase, chloroplastic
p212_OG0022866	834	AT5G47080	Casein kinase II subunit beta-1
p218_OG0022878	678	AT5G15790	RING/U-box superfamily protein
p223_OG0022883	360	AT5G59410	Rab5-interacting family protein
p229_OG0022894	468	AT2G35120	Glycine cleavage system H protein 2, mitochondrial
p244_OG0022943	1959	AT3G61830	Auxin response factor 18
p248_OG0022957	885	AT4G20760	NAD(P)-binding Rossmann-fold superfamily protein
p249_OG0022961	876	AT4G38280 / AT2G45250	Integral membrane hemolysin-III-like protein
p268_OG0023040	984	AT2G33800	30S ribosomal protein S5, chloroplastic
p280_OG0023076	672	AT4G29670	Thioredoxin-like 2-2, chloroplastic
p283_OG0023091	1383	AT3G61140	COP9 signalosome complex subunit 1
p300_OG0023169	1305	AT2G30100	Pentatricopeptide repeat-containing protein At2g30100, chloroplastic
p301_OG0023172	633	AT5G01090	Concanavalin A-like lectin family protein
p306_OG0023183	621	AT3G01790	Ribosomal protein L13 family protein
p313_OG0023247	990	AT3G51520	Diacylglycerol O-acyltransferase 2
p315_OG0023254	1695	AT5G40200	Protease Do-like 9
p322_OG0023285	1053	AT5G27320	Gibberellin receptor GID1C
p355_OG0023397	1782	AT1G23780	F-box protein SKIP22
p380_OG0023500	378	AT2G43640	Signal recognition particle 14 kDa protein
p381_OG0023501	1419	AT4G28980	Cyclin-dependent kinase F-1
p396_OG0023581	1959	AT4G31390	Protein ACTIVITY OF BC1 COMPLEX KINASE 1, chloroplastic
p415_OG0023709	525	AT4G24015	Probable E3 ubiquitin-protein ligase RHA4A
p443_OG0023894	1299	AT5G58290	26S proteasome regulatory subunit 6B homolog
p482_OG0024081	828	AT1G10470	Two-component response regulator ARR4
p488_OG0024117	1239	AT1G65320	CBS domain-containing protein CBSX6
p492_OG0024167	1527	AT5G66100	La-related protein 1B
p538_OG0024410	363	AT3G15780	Transmembrane protein
p577_OG0024665	1176	AT3G11410	Protein phosphatase 2C 37
p654_OG0024893	516	AT5G07110 / AT2G3836	PRA1 family protein B6
